# ABCE1-dependent translational control links Fe-S cluster biogenesis to parasite growth and lipid homeostasis in *Toxoplasma gondii*

**DOI:** 10.64898/2026.07.01.735774

**Authors:** Ambre J.M. Maupin, Maxime Gonzalez Durany, Eléa A. Renaud, Arnault Graindorge, Vincent Demolombe, Laurence Berry, Valérie Rofidal, Sébastien Besteiro

## Abstract

*Toxoplasma gondii* relies on tightly regulated protein synthesis to adapt to diverse host environments and to progress through its developmental stages. Here, we investigated the role of the ATP-binding cassette protein ABCE1, a broadly-conserved factor involved in ribosome recycling and translational control. Using a conditional knockdown approach, we demonstrate that depletion of TgABCE1 severely impairs parasite growth and disrupts global protein synthesis, confirming its essential role in maintaining translational capacity. TgABCE1 function depends on the incorporation of iron-sulfur (Fe-S) clusters, likely mediated by the cytosolic iron-sulfur assembly (CIA) pathway component HCF101. Depletion of TgABCE1 phenocopies the defects observed in TgHCF101-depleted parasites, supporting a functional link between these proteins. Notably, loss of TgABCE1 also disrupts lipid homeostasis, resulting in the accumulation of lipid droplets. Together, these findings uncover a critical link between translational regulation, Fe-S cluster biogenesis, and lipid homeostasis, highlighting the central role of proteostasis in parasite survival and development.
