## Supplemental Tables S1 to S4 for "ABCE1-dependent translational control links Fe-S cluster biogenesis to parasite growth and lipid homeostasis in *Toxoplasma gondii*": Table S3.xlsx

### Sheet: Feuil1
Primer name	Sequences 5’ 3’	Description
ML6175	aaaagatctATGGCGCCTAAGCAGAAGAAGG	Fwd 5’TetO TgABCE1 BglII
ML6176	aaagcggccgcGTTTCGCCGAGAGAATCTTCAGCG	Rev 5’TetO TgABCE1 BllII
ML1771	CTGCTTTCGTCTGTCTTC	Fwd diagnostic integration HA-TetO
ML6180	TCGACCATGTGCCGAAACAG	Rev diagnostic integration HA-TgABCE1
ML6630	ATTTTTTCTTGAATTCATGGAGGAGCAGAAGCTGATCTC	Fwd- myc-TgABCE1
ML6631	CTAGCTCAGCCCTAGGCTAAGCGTCGTCGAGCA	Rev myc-TgABCE1
ML6618	ATGTCGACAGGAGAGCAAGAGAAACTGTC	Fwd TgABCE1 cys36 mutated
ML6619	GACAGTTTCTCTTGCTCTCCTGTCGACAT	Rev TgABCE1 cys36 mutated
ML6848	GACGCGCGCCTCCGC	Fwd TgABCE1 Nter deletion
ML6849	CGCCATATGCAGGTCCTCCTC	Rev myc-TgABCE1 Nter deletion
ML1428	ATCTTCCAGCGAACGCTTTC	Rev UPRT locus
ML6765	AACCAATTTCCGGCCGCG	Fwd TgABCE1
ML6895	aagtGAAACCAAACATGACGACTGA	Fwd guide TGGT1_218950
ML6896	aaaaTCAGTCGTCATGTTTGGTTTC	Rev guide TGGT1_218950
ML6903	AGCCTGTGCTAACAAATGCC	Fwd integration TGGT1_218950
ML1476	CAGCGTAGTCCGGGACGTCGTAC	Rev HA tag
ML6180	CTGTTTCGGCACATGGTCGA	Rev TgABCE1
ML6246	CGTGTCTGTCTCTTCGC	Fwd TgABCE1 1
ML801	GAAGACATCCACCAAACGG	Fwd Tub promoter
ML6849	CGCCATATGCAGGTCCTCCTC	Rev TgABCE1
ML6115	GCGGTCACTTCAGCGACAGT	Fwd TgABCE1 2
